# Rethinking Molecular Beauty in the Deep Learning Era

**DOI:** 10.64898/2025.12.03.692079

**Authors:** Antoine Daina, Vincent Zoete

## Abstract

As (deep) generative chemistry rapidly enters the landscape of drug discovery, evaluating the models and their structural output relevance, tractability, and innovation potential becomes both a scientific and practical challenge. Existing metrics such as QED and SA Score, though widely adopted, are rooted in biased historical datasets and often fail to capture what medicinal chemists truly seek: compounds with meaningful pharmacological potential and realistic tractability.

In this work, we introduce the OiiSTER-map—a simple, intuitive, and interpretable two-dimensional heatmap that classifies molecules based on bioactivity-informed usuality and structural elaboration derived from molecular fingerprints. Unlike traditional filters, the OiiSTER-map helps identify not only the drug discovery chemical “sweet spot”. (Regular/Balanced), but also underappreciated territories such as Minimal/Unusual or Over-elaborated/Trivial regions, offering actionable insights into compound quality, relevance, and diversity.

We hope that a bioactivity-informed, structurally aware, and easily interpretable tool like the OiiSTER-map, employed in combination with other well implemented metrics, can be decisive to go beyond current limitations of assessing (deep) generative models and to ensure a more mechanistically relevant, nuanced and useful evaluation of the thus designed virtual molecules.
