## Supplementary material for "Rethinking Molecular Beauty in the Deep Learning Era": The 99 test compounds

### Sheet: Sheet1
ID	SMILES	QED	SA Score	Number of bits	Usuality score	OiSTER
Mol_1	Brc1ccc2c(c1)/C(=C\C1=CCOc3ccccc31)C(Cc1ccccc1)=C(c1ccccc1)N2	0.293	2.844	55	0.33	RB
Mol_2	Brc1cccc([B]POc2cccc(N3CCNCC3)c2)c1	0.642	3.605	43	0.23	RU
Mol_3	c1cc2nnc(SC[SH]3CCNCC[C]3c3cn(CCCC4CC4)s3)n2nc1C1CCCCC1	0.275	4.443	69	0.16	RU
Mol_4	C1=C(Cc2ccccc2)CCCC1	0.596	1.914	24	0.18	MB
Mol_5	c1ccc2c(NCCn3ccnc3)nc(OCC3CC3)nc2c1	0.727	2.454	49	0.43	RB
Mol_6	c1ccc(C2CCN(CCNNC3=NCCN3)C2C2CC2)cc1	0.547	3.728	47	0.17	RU
Mol_7	c1ccc(CCOC[C@H]2CNOC2)cc1	0.74	3.147	33	0.32	MB
Mol_8	c1ccc(CN[C@H]2CCCOC[C@@H]2Oc2ccccn2)cc1	0.922	2.934	44	0.37	RB
Mol_9	c1ccc(CN[C@H]2CCN(c3ccncn3)C2)cc1	0.904	2.457	40	0.54	MB
Mol_10	c1ccc(COc2ccc3ccccc3n2)cc1	0.688	1.591	28	0.47	MT
Mol_11	c1ccc(COc2ccco2)cc1	0.713	2.007	24	0.34	MT
Mol_12	c1ccc(COc2c[nH]c3ccc(-c4cccs4)cc23)cc1	0.531	2.034	41	0.47	MB
Mol_13	c1ccc(COc2nccnc2Cc2ccccn2)cc1	0.719	2.134	33	0.27	MB
Mol_14	c1cc(Oc2ccc(CSc3nnco3)cc2)co1	0.66	2.797	37	0.18	MU
Mol_15	C1COCO1	0.402	2.909	8	0.03	MT
Mol_16	CC12CCC3C4CCC(CN(C=CC=O)CC1)C3(NC4=O)C21C[C@@H]2CCCCC2N1	0.542	7.055	61	0.13	RU
Mol_17	CC12CCC3c4ccc(O)cc4CCC3CC1OC=C2c1ccc(F)cc1	0.692	3.98	55	0.41	RB
Mol_18	C[C@]12CC[C@@H]3C=CC(F)=CC=C4OC(Br)=C(OCC#N)C=C4CC[C@H]3O[C@@H]1CCC[C@@H]2C(=O)O	0.465	5.658	79	0.27	OEU
Mol_19	CC12CN(CCc3cc4ccccc4nn3)C1[C@@H](NC(=O)c1ccc(-c3ccccc3F)o1)C=C2O	0.418	4.103	75	0.51	OEB
Mol_20	CC1C2=CC=C(CC[C@@H]3[C@H]2C[C@@H](C[C@](C)(O)C(NCC(F)(F)F)C(F)(F)F)C(=O)NC(=N)NS3(=O)=O)N2[C@H]1CC2(C)C	0.297	7.096	86	0.24	OEU
Mol_21	C[C@@]1(c2cccc(Cl)c2)COC(=O)O1	0.672	3.183	34	0.3	MB
Mol_22	CC1C2=NC[C@H](CC2)N2C[C@@H]12	0.469	5.681	28	0.09	MU
Mol_23	CC1=c2nc(Nc3ccccc3C)ccc2=CC(=[N+]=[N-])CN2CCNC2C1	0.627	4.457	59	0.18	RU
Mol_24	CC1=C2OC(=NC=C1F)NC=C2CC(N)=O	0.727	4.928	43	0.3	RB
Mol_25	Cc1cc2c(cc1Cl)C1(c3ccccc3F)C[C@H]2OS(=O)(=O)C1	0.731	4.632	50	0.32	RB
Mol_26	CC1Cc2ccc3cc2N1CC(C)(C)c1c(cccc1C(=O)N[C@@H]1C=C(O)CCC1)O3	0.7	5.199	69	0.32	RU
Mol_27	Cc1cc2ccccc2nc1C1=C2OC(c3ccccn3)=CC=C21	0.69	2.961	45	0.24	RU
Mol_28	Cc1cc2cccc(O)c2s1	0.634	2.336	26	0.27	MB
Mol_29	CC1=Cc2cc(Cl)ccc2O/C2=N\C3(C4CCC4)CCCCCCC(COC2)C[C@@H]13	0.479	5.826	60	0.24	RU
Mol_30	Cc1c(C2CCOCC2)c(=O)[nH]c2ccc(C3=CCC(C)(C)N3)cc12	0.875	3.151	52	0.29	RU
Mol_31	Cc1cc2c(C(=O)N/N=C/c3ccccc3)c(Cl)c1-2	0.575	2.417	42	0.33	RB
Mol_32	Cc1cc2ccsc2cc1/N=C(/N)NCC(=O)NCSCc1ccccc1	0.245	2.888	56	0.37	RB
Mol_33	Cc1cc2c(N3CCCC3=O)c(-c3cccc(Cl)c3)sc2cn1	0.652	2.634	52	0.49	RB
Mol_34	Cc1c(-c2cncccnc(OC3=C4CCCCC4=NC(Nc4ccccc4Cl)=CC=C3F)nc2)sn1C	0.357	4.207	76	0.29	OEU
Mol_35	Cc1cc2c(OCN3CCCC3)cccc2nc1-c1cccc(Cl)c1	0.637	2.197	49	0.8	RT
Mol_36	CC1=CC=C2c3cc(ccc3N2NC(=O)c2cccs2)C(=O)C2CC2C1	0.86	5.008	59	0.21	RU
Mol_37	Cc1ccc2c(c1)C(=O)N1N=NC(=CC=C(CN3C(=O)CCCC3(C)C)C1=O)[SH]1(=NC=CC=N1)N=C(N)c1cccc-2c1	0.379	6.642	83	0.2	OEU
Mol_38	Cc1ccc2c(c1)C(=O)NCN(C(=O)NCCCN1CCOCC1)C2=O	0.766	2.57	55	0.59	RB
Mol_39	CC1(C)CC2CC1Nc1cc(-c3ccccc3Sc3ccccc3)cc(F)c12	0.503	4.287	51	0.24	RU
Mol_40	Cc1ccc2c(c1)NC(CN)=C(c1[nH]c3ccccc3c1C)N2C	0.67	2.829	49	0.31	RB
Mol_41	Cc1ccc2c(c1)NC(S(=O)(=O)C1=CN=C(Nc3ccncc3)NC(=O)CC(CC(F)(F)F)C=C1)=CC(=O)N2	0.444	4.709	74	0.25	OEU
Mol_42	Cc1ccc2c(c1)O[C@H]1[C@@H]3CCC(=O)[C@](C)(CCC3(C)C)[C@@H](C(=O)O)[C@@]21C	0.789	5.057	58	0.25	RU
Mol_43	Cc1ccc2c(c1)S(=O)(=O)NNC(=O)N(C)CCCC(Nc1ccc(CNCC3C=C4SC(C)(C)CC43)cc1)CN2	0.329	5.088	84	0.37	OEU
Mol_44	CC1=CC=C2C(=C3C=CSC4=NC(C)=C4CCCC3)NCC1OCCC2(C)C	0.542	5.608	59	0.16	RU
Mol_45	Cc1cc(-c2ccc3ccc([nH]n2)OCN2CCCC[C@@H]2C(=O)N3)ccc1F	0.787	4.649	60	0.36	RB
Mol_46	CC1=CC([C@@]2(C)C=C3N=C(N)SC[C@H]3C2)=NC1=NC(N)=O	0.771	5.13	53	0.16	RU
Mol_47	Cc1cc(-c2cccc3c2C(=O)N3C(=O)C[C@@H]2CCC(C)c3cccc(NC(=O)NC(CS(=O)(=O)OCc4ccccc4)C(F)(F)F)c32)no1	0.171	4.497	95	0.66	OEU
Mol_48	CC1(C)C=C2C(=CC(C3CCCCC3)c3ccccc3N2C(=O)O)CC1	0.629	3.555	52	0.18	RU
Mol_49	CC1=CC(c2ccc(C)cc2)=CCN1CCOC(=O)Nc1ccc(NCCCNCCN2CCCC2)cc1	0.312	2.845	65	0.36	RB
Mol_50	Cc1cc(C2=C(C(C)(C)C)C(=O)N=C2OCc2ccc(F)cc2)no1	0.843	2.93	51	0.37	RB
Mol_51	Cc1cc(-c2cccc(C(=O)N3CCC[C@H]3NC(=O)O[C@@H]([C@H](O)[C@@]3(C)CN=C(O)C3C(=O)NO)C(F)(F)F)c2)cs1	0.241	4.881	90	0.49	OEU
Mol_52	Cc1cc(-c2ccccn2)ccc1F	0.668	1.664	30	0.56	MT
Mol_53	CC1=CC=C2CCC(CN3CCN(CC(=O)NCCCN4CCNCC4)N=N3)=CN2c2ncc(N3CCCCC3)cc21	0.435	3.947	75	0.35	OEU
Mol_54	CC1=CC=C2C(CCC(=O)O)=C2c2[nH]ccc21	0.834	3.47	41	0.18	MU
Mol_55	Cc1ccc2ccc([nH]c(=O)c1C)C(=O)OC=NCCO2	0.737	4.428	44	0.17	RU
Mol_56	Cc1ccc2ccc(S(=O)(=O)NC[C@H](CCCCc3c[nH]cn3)c3c(Cl)cccc3Cl)c(C)c2c1	0.218	3.412	65	0.49	RB
Mol_57	CC1(C)Cc2cc(F)ccc2Sc2cc(C3C=Cn4c3cc3ccccc34)ccc21	0.316	3.702	57	0.21	RU
Mol_58	Cc1cc(-c2ccoc2)ccc1C(=O)NC[C@H](NC(=O)c1nc2ccc(Cl)cc2n1C)C(F)(F)F	0.391	3.346	70	0.59	RB
Mol_59	Cc1cc(C2=CC(=O)/C(C#[SH])=N/C(C)(C)[C@@]3(C)O[C@H]2S3)ccc1Cl	0.728	5.672	55	0.14	RU
Mol_60	CC1(C)Cc2c(F)cccc2C(N)=C2CCCC(C)(C)OC2(F)C1	0.715	3.878	50	0.32	RB
Mol_61	Cc1ccc2c(OCc3ccc4cc(C)c(=O)oc4c3)cccc2n1	0.517	2.216	51	0.53	RB
Mol_62	CC1=CC=C2C(=O)NCC2C=C1C	0.595	4.153	29	0.1	MU
Mol_63	Cc1cc(-c2cscc2C(=O)N2CCCCCN2CNCO)ccn1	0.802	3.304	57	0.31	RU
Mol_64	Cc1ccc2c(S(=O)(=O)NC3CCCCC3)n(-c3ccc(-c4ncc(Br)cc4SN(C)C)c(C)c3)cc2n1	0.235	3.356	75	0.46	OEB
Mol_65	Cc1ccc2nc(CC(C)C)sc2c1	0.726	1.982	32	0.28	MB
Mol_66	Cc1cc(-c2nc(CNN(Cc3ccccc3)C(=O)c3ccccc3C)sc2C(N)=O)on1	0.385	2.872	65	0.45	RB
Mol_67	Cc1ccc2[nH]c(-c3c4nc5nc6sc(c3=CC=CC5=CC=C(Br)C(Cl)=C6)=CS4)cc2c1	0.382	5.687	64	0.33	RU
Mol_68	Cc1ccc2[nH]c(C(C)C)nc2c1	0.707	2.046	29	0.2	MB
Mol_69	Cc1ccc2[nH]c(=O)c(-c3ccccc3C)cc2c1	0.699	1.878	35	0.31	MB
Mol_70	Cc1cc(-c2n[nH]c3c(Cl)n(S(=O)(=O)c4c(C)cccc4C)cc23)ccn1	0.557	2.973	51	0.34	RB
Mol_71	Cc1ccc2occc2c1C	0.556	2.026	23	0.12	MB
Mol_72	CC1=CC=C2OCCC(O)=C12	0.572	3.613	27	0.08	MU
Mol_73	Cc1ccc(Br)cc1NC(=O)/N=C(/N)NC(=O)CCN1CCCC1	0.537	2.446	54	0.43	RB
Mol_74	Cc1ccc(C23C=CC=C2C=C(S(=O)(=O)Nc2cnccn2)C(=O)O3)cc1	0.817	3.701	55	0.22	RU
Mol_75	Cc1cccc2c1NCN2c1cncc(N[SH](CO)c2ccccc2)c1	0.509	4.025	54	0.3	RU
Mol_76	Cc1cccc2c3ccccc(oc12)C(S(=O)(=O)c1ccccc1)OC3CC1CCCNC1	0.53	5.022	59	0.4	RB
Mol_77	Cc1ccc(-c2ccc3[nH]c(CC(N)=O)cc(=O)c3c2)cc1	0.778	2.139	42	0.36	RB
Mol_78	Cc1ccc(-c2ccccc2C)cc1	0.626	1.249	21	0.38	MT
Mol_79	Cc1ccc(-c2ccc(C)c(N3CCN(C(Cl)=CC(Cl)=c4[nH]c5ccc4n(C)c4c(CCC(=O)O)c4n5)CC3)n2)cc1	0.232	4.274	79	0.45	OEU
Mol_80	Cc1ccc(-c2ccc(C(=O)Nc3cccc(C(=O)Nc4ccc(NS(C)(=O)=O)cc4C)c3)c3ccc(C(=O)NC4CC4)cc3n(C)s2)c(F)c1	0.124	3.012	86	0.76	OEB
Mol_81	CC1=CC=C(c2cc(C(=O)NN)ccn2)c2ccc(C)cc2N1	0.453	2.919	49	0.27	RB
Mol_82	Cc1ccc(-c2ccnc3ccsc23)cc1	0.602	1.948	30	0.37	MB
Mol_83	CC1(C)CCC2CCN(CC3CCCCCC3)C(=O)N(CC1)C2	0.663	4.085	41	0.2	MU
Mol_84	Cc1ccc(C2CCN(CC3=NNC(c4ccccc4)=CS3)C=C2Cc2ccccc2)cc1	0.46	3.475	55	0.22	RU
Mol_85	Cc1cccc2cn[nH]c12	0.582	2.096	24	0.24	MB
Mol_86	CC1=CC(C)=C2COC(=CC=C3N=C(c4ccccc4)Nc4ccccc43)C(=NON2CC(=O)OCC(=O)CF)C[N+]1=O	0.373	5.339	86	0.27	OEU
Mol_87	Cc1ccc(-c2csc(N[C@H]3CCCN3)c2)cc1	0.874	3.142	38	0.25	MB
Mol_88	Cc1ccc(-c2nc3cc(C(N)=S)ccc3s2)cc1C	0.72	2.108	41	0.27	MB
Mol_89	Cc1cccc2ncccc12	0.552	1.511	23	0.46	MT
Mol_90	Cc1cccc2sc3c(-c4ccccc4)c(=O)c-3c(Cl)cc(C)c12	0.393	2.434	42	0.39	RB
Mol_91	CC1(C)CCC(Br)C1O	0.583	3.991	22	0.08	MU
Mol_92	Cc1ccccc1-c1ccc(N2C(=O)[C@@H]2S(=O)(=O)CCSc2ccc(S(N)(=O)=O)cc2)cc1	0.374	3.345	55	0.32	RB
Mol_93	Cc1ccccc1C(C)N(CS(O)(F)F)c1ccc(Cl)c(Cl)c1	0.612	3.254	46	0.23	RU
Mol_94	Cc1ccccc1Cl	0.502	1.174	17	0.45	MT
Mol_95	Cc1ccccc1CN1CCNCC1CCC1C=Cc2ccccc2SCC(F)(F)c2c1c1cc(Cl)ccc1oc2=O	0.233	4.564	83	0.36	OEU
Mol_96	Cc1ccccc1C=[N+]CNC(=O)NCCN1CCCCC1	0.782	2.795	46	0.36	RB
Mol_97	Cc1ccccc1CNC(=O)N[C@@H]1CCCC[C@H]1NC(=O)Nc1nccs1	0.633	3.018	50	0.54	RB
Mol_98	Cc1ccccc1COC(=CCOC(c1ccccc1)c1ccccc1)C12CCCCCC1OC2	0.303	3.595	57	0.4	RB
Mol_99	Cc1ccccc1C(=O)Nc1ccc(C(C)COc2ccc(/C=C/C#N)s2)cc1	0.491	3.085	59	0.52	RB
Mol_100	Cc1ccccc1OCCc1ccc(C2=NON(C(C)C)C=C2)cc1	0.779	2.852	48	0.36	RB
Mol_101	Cc1ccccc1S(=O)(=O)Nc1cc(Cl)c(-c2cn(CS(=O)(=O)C3CC3)nc2N)cc1Cl	0.489	2.925	61	0.4	RB
Mol_102	CC1=CC=C(C)C2=C3C(C#N)[C@@H]3NCC2=C1	0.665	4.785	38	0.11	MU
Mol_103	CC1(C)CCC(c2cc(C3CCC(c4ccc(Cl)cc4)CC3)ccc2C(=O)NCCN2CCOCC2)CCC1(C)C(=O)O	0.301	3.659	69	0.62	RB
Mol_104	CC1(C)CCC(c2ccc(Cl)cc2)CNC(=O)N2CC3(C(=O)NCCCC(=O)O)CCN(CC1)[C@@H]2[C@@H]3O	0.416	5.351	75	0.58	OEB
Mol_105	Cc1cc(C)c(-c2cccc(N3C=C(S(=O)(=O)c4ccc(C(C)(C)C)cc4)c4ccccc4CC3)n2)cc1C	0.267	2.895	60	0.43	RB
Mol_106	Cc1cc(C)c(-c2cncc(NCNC(C)C)n2)c(=O)[nH]1	0.731	2.965	47	0.21	RU
Mol_107	Cc1cccc(C2=C(O)CSC(O)=C2O)c1	0.7	3.023	35	0.16	MU
Mol_108	Cc1cccc(-c2csc(Nc3cccc(F)c3)n2)c1	0.732	1.849	41	0.47	MB
Mol_109	Cc1cccc(-c2ncsc2S(C)(=O)=O)n1	0.821	2.738	36	0.29	MB
Mol_110	Cc1cccc(C)c1NC1=C2C=C1C(=NC1=CC[N+](O)(F)N1)N2	0.646	5.288	50	0.12	RU
Mol_111	Cc1cccc(C)c1NC1=NC(=O)CC(Cn2ccc3ccccc32)N1	0.762	3.242	51	0.3	RB
Mol_112	Cc1ccc(/C=C/c2ccc(CNC(=O)c3c(C)cccc3C)cn2)cc1	0.69	2.147	47	0.45	RB
Mol_113	Cc1cccc(C#Cc2ccnn2C2=CC=NC(=Cc3ccc(Br)nc3)NC2=O)n1	0.471	3.743	64	0.2	RU
Mol_114	Cc1cc(C)c(C(C)(C)C)cc1NC(=O)c1cc(-c2ccc(Cl)cc2)cc(C)c1O	0.47	2.265	50	0.66	RB
Mol_115	CC1(C)C=C(/C=C/C(C)(F)C(=O)N[C@@H](Cc2ccccc2)C(=O)O)S1	0.778	3.732	56	0.41	RB
Mol_116	Cc1ccc(C(CCCN2CCCCC2)C(=O)O)nc1SCCCCCC(C)O	0.349	3.459	60	0.48	RB
Mol_117	Cc1cccc(/C=C/C(N)=N/NNC(=O)C(C)c2ccc(CS(C)(=O)=O)o2)c1	0.35	3.685	63	0.33	RU
Mol_118	CC1=CC=CCC[C@@H](N)COc2cc(Cl)ccc21	0.773	3.703	41	0.21	MU
Mol_119	CC1(C)CCC(CCNC2=CC(C(=O)Nc3cccc(F)c3F)=C2[N+](=O)[O-])C1	0.541	3.594	64	0.51	RB
Mol_120	Cc1ccc(C)c(CNCCCOS(=O)(=O)c2cccc(Cl)n2)c1C	0.429	2.723	50	0.19	RU
Mol_121	CC1=CC=C(/C=C/C#N)[C@H]2CCC3CNC(S(C)(=O)=O)=C[C@H](O1)N32	0.764	5.156	57	0.19	RU
Mol_122	Cc1cccc(C(C(=O)O)c2cccc(Br)c2)c1	0.931	2.41	35	0.31	MB
Mol_123	Cc1cccc(Cl)c1NC(=O)n1nc(-c2ccc(F)cc2)c(C(C)C)cc1=O	0.657	2.502	58	0.65	RB
Mol_124	Cc1cc(/C=C/Cl)cc(C)c1Oc1ccccc1C(=O)O	0.864	2.326	41	0.4	MB
Mol_125	CC1=CC=CC(CN2CCOCC2)=CC(CS(=O)(=O)NC(CC2CCOCC2)OC(=O)OCCOCc2cccs2)=C1	0.186	4.163	83	0.31	OEU
Mol_126	Cc1cc(/C=C/C#N)cc(C)c1Oc1c(-c2ccc(CNS(=O)(=O)N3CCOCC3)cc2)[nH]c2ccccc12	0.288	2.964	71	0.63	RB
Mol_127	Cc1cccc(CNC(=O)Nc2ccc(C)c(C3=CNC([N+](=O)[O-])=[SH]3)c2Cl)c1OCCC[N+](C)(O)C(CCO)CN(CCCS(C)(=O)=O)OC(C)(C)C	0.028	5.094	111	0.37	OEU
Mol_128	Cc1ccc(C(CNC(=O)NS(C)(=O)=O)Sc2cccnc2)cc1	0.768	3.024	49	0.38	RB
Mol_129	Cc1ccc(C)c(OC(c2ccccc2)[N+](=O)[O-])c1	0.477	2.699	38	0.31	MB
Mol_130	Cc1cccc(C(=O)Nc2nc(Cl)ccc2C)c1	0.839	1.867	40	0.54	MB
Mol_131	Cc1cccc(C(=O)NC(C(=O)NCCc2ccccc2C)C2CCCCC2)c1	0.736	2.529	54	0.75	RB
Mol_132	Cc1cccc(C(=O)N[C@@H](CC2CCNCC2)CC(Cl)C2CC2)c1	0.734	3.324	52	0.49	RB
Mol_133	Cc1cccc(CSc2cnc(COc3ccc(OC(F)(F)F)cc3)n2C)c1	0.484	2.484	52	0.47	RB
Mol_134	Cc1ccc(CCS(=O)(=O)N2CC(C)CC(C)(C)C2O)cc1NC(=O)NCc1cccc(NCc2ccc(Cl)cc2)c1	0.22	3.57	78	0.69	OEB
Mol_135	Cc1ccc([C@H]2CCCCC[C@@H]2O)s1	0.704	3.099	30	0.27	MB
Mol_136	CC1CCC[C@@H](c2ccccc2F)CN1	0.746	2.89	33	0.24	MB
Mol_137	CC1(C)CCCN([C@H]2CCNCC2=O)C1	0.702	3.419	36	0.22	MB
Mol_138	CC1=CC(C)=C(NC(=O)/C=C/c2ccc(Cl)cc2)SN=C1	0.663	3.144	46	0.24	RU
Mol_139	CC1(C)CCC(NC(=O)[C@H]2C[C@@H](OC(=O)[C@H](CCCCOS(N)(=O)=O)[C@H]3CC[C@H](NC(=O)NCc4ccc(Cl)cc4)C3)CN2c2ccc(F)s2)C1	0.138	4.918	100	0.59	OEU
Mol_140	Cc1cc(CCNC(=O)[C@H]2NCC(c3ccc(OCc4ccc(F)cc4)cc3C)(c3oc4cccnc4c3C)OCCC2C(N)=O)ccc1F	0.173	4.342	96	0.87	OEB
Mol_141	Cc1ccc(COc2ccccc2)cc1C(O)N(C)C	0.848	2.533	39	0.41	MB
Mol_142	CC1=C(C)C(COC2C(N)=Nc3ncccc32)=C1C	0.903	4.053	40	0.21	MU
Mol_143	Cc1cc(C)c(O)c(C(C)C)c1	0.676	1.895	25	0.16	MB
Mol_144	Cc1ccc(COCCN2CCN(c3cccc(C(=O)NN=CC(C)Cc4ccc(F)c(Cl)n4)c3)CC2)cc1	0.155	3.235	79	0.88	OEB
Mol_145	Cc1cccc(OCCO)c1	0.708	1.526	27	0.36	MT
Mol_146	Cc1ccc(C(=O)NC2=CC=C(CC(=O)N3CCC4(CCC4)C3)CN2C(=O)c2ccc(F)cc2F)cc1-c1cn(C)nn1	0.458	3.825	87	0.58	OEB
Mol_147	CC1=CC(/C=C/ONCCN2C(=O)CCC2CCc2cccc(Cl)c2)=C1Cl	0.365	3.786	62	0.3	RU
Mol_148	Cc1ccc(C(=O)NC(CO)OC(=O)C(C)N2CCOCC2)c(NC(=O)C2(C(=O)NCCc3ccc(Cl)c(Cl)c3)COC2)n1	0.149	3.959	85	0.52	OEU
Mol_149	Cc1ccc(C(=O)N[C@H](CC(C)O)C(=O)O)cc1	0.727	2.536	39	0.48	MB
Mol_150	Cc1ccc(C(=O)O)cc1N1CCOc2c(cc(F)cc2C(=O)NC(C)C)CC1	0.822	2.387	63	0.82	RB
Mol_151	Cc1ccc(C(=O)O)cc1NC(=O)C1CCNC(=O)C(C)(C)C1	0.796	2.871	53	0.65	RB
Mol_152	Cc1cccc(SC2CCCNC2)c1C	0.823	2.919	35	0.25	MB
Mol_153	Cc1ccc(CS(=O)(=O)C(Oc2cccc(C)c2)[N+](=O)[O-])cc1	0.46	2.917	44	0.33	RB
Mol_154	Cc1ccc(F)cn1	0.494	1.821	20	0.33	MT
Mol_155	CC1=C(C)[C@@H](CNC(=O)O[C@@H](N)C2CC2)O[C@H]1c1cc(Cl)c(Cl)c(-c2cccc(C)c2)c1Cl	0.254	4.288	68	0.37	RU
Mol_156	CC1(C)C[C@H](O)c2cc(-c3ccc(F)cc3)ccc2N1CC(=O)Nc1ccc(F)c(O)c1	0.536	3.035	62	0.74	RB
Mol_157	CC1(C)C(Cl)CC2CC(c3cccs3)CCCN2C(=O)c2cccc3c2CN1S3	0.388	5.535	61	0.26	RU
Mol_158	Cc1cc(Cl)cc(C)c1NC(=O)Nc1ccc(C#CCOC2=C3C=CC(=CC=C2O)COC3=O)cc1	0.367	4.044	70	0.35	RU
Mol_159	Cc1cccn1C	0.458	2.485	17	0.06	MB
Mol_160	Cc1ccc(-n2c(-c3ccc(C)nc3)cc3c(N)ncnc32)c(C)c1	0.604	2.478	48	0.37	RB
Mol_161	CC1=CC(CN2N=C(c3c(N)ncnc3Nc3ccccc3Cl)NS(=O)(=O)c3ccc(cc3Cl)C3=CN=C3COC2=O)C=N1	0.358	5.678	92	0.26	OEU
Mol_162	Cc1ccc(N(C)Cc2cccc(S(=O)(=O)Nc3ccccc3NCC(O)CO)c2)cc1C	0.363	2.826	60	0.41	RB
Mol_163	Cc1ccc(N(CF)[C@H]2C[C@H]2c2cccc3[nH]cnc23)cc1	0.733	3.66	47	0.32	RB
Mol_164	Cc1ccc(NC(=O)N(CC(=O)O)NC(=O)c2ccccn2)o1	0.729	2.792	52	0.28	RU
Mol_165	Cc1ccc(OC(=O)N2CCN(C)CC2)c(-c2nnc(N3CCNCC3)[nH]c2=O)c1	0.74	2.838	58	0.52	RB
Mol_166	CC1=CC(C(=O)N(C)COc2cccc(C(C)(C)C)c2)C2=CC=C(c3cnc4cccnn34)C=C1N2	0.528	4.786	75	0.3	OEU
Mol_167	Cc1cc(C(=O)NOCC(c2ccoc2)C(F)(F)F)ccc1C(=O)NC1CC1	0.702	3.247	59	0.38	RB
Mol_168	Cc1cccs1	0.466	2.648	16	0.1	MB
Mol_169	Cc1ccc(S(=O)(=O)C(CCNCC(C)C)C2C=CC=Cc3cc(Cl)ccc32)cc1	0.525	3.644	57	0.33	RB
Mol_170	Cc1ccc(S(=O)(=O)Nc2cc3ccccc3s2)cc1-c1ccc(-c2csn2C)c(C#N)c1	0.302	3.04	64	0.52	RB
Mol_171	CC1(C)Cn2c(C(N)=O)ccc2C(=O)NN1C1CCN(C(=O)c2cc(C(=O)O)ccc2Cl)CC1Cc1ccccc1	0.41	3.949	82	0.63	OEB
Mol_172	Cc1cc(N)c2c(c1)NC(C)(C)CC2	0.617	2.896	32	0.21	MB
Mol_173	CC1(C)C=NC2=C(N1)[C@H](CCc1cc(C(=O)N3CCNCC3)ccc1F)C(CCN)=C2	0.654	3.935	68	0.42	RB
Mol_174	CC1=CC(=N)C(c2ccc3c(c2)NC(C)(C)C=C3C)=C1	0.76	3.315	41	0.09	MU
Mol_175	CC1CCN(CCNC(=O)C2=CC(C(=O)O)=C2N2CCN(c3ccc(Cl)cc3)CC2)NS1	0.515	3.765	63	0.52	RB
Mol_176	CC1CCOCC1Cc1c[nH]c2ccc(C3=C4C(Cl)=CC=C4C=C3)cc12	0.735	4.022	58	0.25	RU
Mol_177	CC1=CC(O)=C(C2=CC=C(COc3c(F)cccc3Br)C=CC=C2C)C1=O	0.67	3.513	57	0.18	RU
Mol_178	CC1[C@@H](c2ccc(F)c(F)c2)CN(F)C[C@H]1c1ccc(N(C)CCC[C@H](C)[C@]2(C)C(O)=C(F)C=C3ON(CCc4ccc(F)cc4F)CCN32)cc1	0.157	5.264	91	0.35	OEU
Mol_179	CC1=CN=C2C3CN(CN2C3)C(=O)CSc2n[nH]c(=O)c1c2C(C)n1ccnc1	0.797	6.651	65	0.23	RU
Mol_180	CC1=CN(c2sc3ccc(Oc4ncccc4Cl)cc3c2OCC(F)(F)F)CCCCNc2cc(C(=O)NCc3ccccc3F)ncc21	0.155	3.955	99	0.77	OEB
Mol_181	Cc1cnc(-c2cc(C)n(C)c2)c(-c2ccccc2)c1	0.67	2.365	37	0.3	MB
Mol_182	CC1(C)N=C(N)n2c1c(-c1ccc(S(N)(=O)=O)cc1)c1ccccc12	0.738	2.758	46	0.3	RB
Mol_183	Cc1c(NC(=NN(C)C)c2ccsc2)cccc1C(N)=O	0.518	2.688	48	0.29	RB
Mol_184	CC1(C)NC(=O)N2[C@@H](CCCC1c1ccco1)C(=O)N1CCCC[C@@H]12	0.851	4.494	53	0.17	RU
Mol_185	Cc1c(N(C)[S+]([O-])C(c2ccc(F)cc2)c2ccc(Cl)cc2Cl)cccc1C(F)(F)F	0.276	3.817	58	0.44	RB
Mol_186	CC1=C([N+](=O)[O-])OC(=C(NNC2C(C)=C(C)N2C)c2cccc(C)c2)C=C1	0.612	4.209	60	0.23	RU
Mol_187	Cc1c(NS(C)(=O)=O)cccc1C(=O)NCc1ccccc1OCC(CN)NS(=O)(=O)S	0.224	3.166	65	0.4	RB
Mol_188	CC1(C)Oc2c(ccc3sc4ccccc4c23)S1	0.551	2.922	34	0.23	MB
Mol_189	CC1=C(Oc2cc(O)ccc2F)C=C2C=CC=C2CC1C	0.856	3.744	49	0.16	RU
Mol_190	CC1(C)OC(c2cccc(O)c2)=C(C(F)(F)F)NC(=S)S1	0.76	3.368	46	0.27	RB
Mol_191	C=C1COCCN1C	0.452	3.384	22	0.1	MB
Mol_192	CC1(C(=O)[C@@H]2C[C@@H]3C[CH]O[C@@H]32)CCCNC1	0.77	4.94	41	0.07	MU
Mol_193	Cc1c(OC(=O)O)c(C(=O)O)c2c(=O)[nH][nH]c2c1CN[C@@H](C)CNCCS	0.142	3.896	62	0.3	RU
Mol_194	CC1=CSCOC(Nc2ccc(C3=NC4(C)CCC4C3)cc2Cl)[C@H](NC(C)CCC2CC(=O)NC(C)C2)C1	0.34	5.466	88	0.29	OEU
Mol_195	Cc1c(S(=O)(=O)Oc2ccccc2)ccc2c1OCCO2	0.815	2.277	38	0.28	MB
Mol_196	CC1Nc2cc([C@H]3CCNC(=O)[C@@H]4C[C@H](NC(=O)N5CCN[C@H](C)C5)C[C@H]3C4)ccc2S1	0.549	5.376	70	0.34	RU
Mol_197	Cc1nc2sc(-c3ccccc3F)nn2n1	0.649	2.724	35	0.19	MB
Mol_198	Cc1ncc2ccccc2c1OCC(=O)O	0.854	2.056	38	0.7	MT
Mol_199	CC1OC2=CC=C(C(CCC(F)(F)F)C=C2)N(Cc2ccccc2)c2cccc(C(c3ccc(F)cc3)c3ccc(N4CCCC4)cc3)c21	0.138	5.465	76	0.43	OEU
Mol_200	Cc1occ2c1N=CN(c1ccc3sc(SN(C)C)cc3c1)C(Cl)=C2Cl	0.348	3.934	57	0.12	RU
Mol_201	C[C@]1(O)CC[C@@H](C[C@@]23CCC4=CSC(NC5=CC=C45)C2Cc2cc4[nH]c([N+](=O)[O-])cc4cc23)[C@@H]1O	0.37	6.314	78	0.24	OEU
Mol_202	C(=CC1=CNc2ccc1[nH]2)Nc1c2c(cc3ccccc13)N[C@@H]1CC[C@@H]2C1	0.494	5.511	54	0.19	RU
Mol_203	CC=CC1=C2C=CC(Oc3ccncc3)C(=O)NCCCN3C(=O)C3CCNC2CC1	0.73	4.972	65	0.23	RU
Mol_204	CC(C)C1=CC(c2ccccc2Cl)c2cccc(C(=O)O)c2N=C1N1CCOCC1	0.742	3.373	59	0.47	RB
Mol_205	C/C=C/c1cccc(C)c1	0.551	1.847	23	0.21	MB
Mol_206	CCCc1ccnc2c1OCCOC2=O	0.691	2.691	35	0.36	MB
Mol_207	CC(C)CC1=CC=CCOC2OCCOC2=N1	0.739	4.561	39	0.1	MU
Mol_208	C/C(=C\C=C\c1ccnc2ccccc12)CCN(C)C	0.756	2.534	42	0.31	RB
Mol_209	CC(C)CCCc1nc(Sc2ccc(NS(N)(=O)=O)cc2)ccc1NC(=O)/N=C(\C#N)c1ccc(O)cc1O	0.216	3.335	78	0.39	OEU
Mol_210	CC(C)(C)CC(C)(C(=O)NO)c1cccnc1	0.625	3.259	38	0.26	MB
Mol_211	CCCCCC(Oc1cc2cn[nH]c2cc1Cl)C(=O)OC(=O)NCCO	0.348	3.233	62	0.48	RB
Mol_212	CC(C)C[C@H](C(=O)O)N(Cc1cc2ccccc2[nH]1)c1cccc(Cl)c1	0.591	2.923	54	0.48	RB
Mol_213	CC(C)CC(=O)N[C@@H](CNC(=O)NCCCc1ccccc1)c1cc(Cl)ccc1Cl	0.44	2.702	56	0.72	RB
Mol_214	CC(C)C(CS(=O)(=O)NCC1=CC=C(C(F)(F)F)C=C2C=C3C(CC34CC=CC4)[C@@H]2C1=O)c1ccc(F)cc1	0.313	5.344	72	0.21	RU
Mol_215	CC(C)CNCC(c1ccc(F)cc1-c1ccccc1)N(C)Nc1ccc(F)cc1F	0.409	3.119	51	0.32	RB
Mol_216	CC(C)CNS(=O)(=O)c1ccc(C2(C(=O)NC[C@H]3CC[C@@H](Cc4ccccc4)[C@@H]3O)CCOCC2)o1	0.445	4.035	67	0.37	RB
Mol_217	C/C=C/C(=O)N/N=C/c1cc(-c2ccccc2)cc(C(C(=O)O)c2ccco2)c1	0.361	3.207	58	0.28	RU
Mol_218	CC(CC(=O)O)N[C@@H](CCCCNC(=O)Nc1ccccc1)S(=O)(=O)c1ccccc1	0.37	3.106	54	0.5	RB
Mol_219	CC(C)(F)C(C)(C)N1C[C@H]2CCN1c1ccc(cc1F)S(=O)(=O)Nc1ccc(cc1)C(=O)N(CCCC(F)(F)F)C2	0.426	6.262	74	0.18	OEU
Mol_220	CC(C)N1SC=NN1C(=O)Nc1ncccc1NC(=O)N1CCOCC1	0.779	3.361	54	0.38	RB
Mol_221	CCCNc1cccc2ncccc12	0.796	1.701	31	0.5	MT
Mol_222	CC(C)OC1=CC=C(c2nnnn2C2CC2)C(=O)Oc2ccc(Cl)cc21	0.604	3.115	56	0.32	RB
Mol_223	CC(C)Oc1ccc(S(=O)(=O)Nc2ccc(COc3c(Cl)ccc(N4C=CC=CN=C4)c3Cl)cc2)cc1	0.305	2.97	67	0.37	RB
Mol_224	CC(C)Oc1ncc2c(COC3CC(CO)NC3=O)c1-2	0.809	4.11	50	0.25	RU
Mol_225	CC(C)OC(CNC(=O)c1cccc(Cl)c1)C(=O)NO	0.547	2.788	46	0.57	RB
Mol_226	CC(C)(O)[C@H](CSC(=O)NC1=C2C(=N/C2=C/C#N)C=C1S(=O)(=O)C1CC1)Oc1ccccc1	0.541	4.27	74	0.24	OEU
Mol_227	CC(C)OC(=O)c1cc(Br)cc(COC2=CC=C(/C=C/C(=O)O)C2=O)c1	0.535	2.898	56	0.35	RB
Mol_228	CC(C)OC(=O)c1ccccc1C=O	0.544	1.919	31	0.21	MB
Mol_229	CC(C)OC(=O)c1ccc(Nc2cc(Cl)ncc2Cl)cc1Cl	0.59	2.281	46	0.4	RB
Mol_230	CC(C)(OC(=O)NS(=O)(=O)c1ccc(/C=N/O)cc1/C=C/CN)C(=O)NCCCCCC(=O)NN1CCNCC1	0.077	3.466	84	0.49	OEU
Mol_231	CC(C)S(=O)(=O)c1cc(C(C)(C)O)cc(S(=O)(=O)NCc2ccc(-c3cccc(C(F)(F)F)c3)cc2)c1	0.395	2.629	58	0.54	RB
Mol_232	CC(C)S(=O)(=O)NC(=O)NS(=O)(=O)N1CCN(C2CCc3cc(O)ccc3C2)CC1	0.569	3.3	57	0.31	RU
Mol_233	C[C@H]1CCCN1CC[C@@H](Cn1ccnc1)C(=O)CCCNC1=NN=N1	0.658	3.979	61	0.25	RU
Mol_234	C[C@H]1C[C@H]2C3=C(C(=O)NC4(C5CCC5)CC4)c4ccc(cc4C3(C)C)C(=O)NC2(C2CCNCC2)C1	0.576	5.907	69	0.3	RU
Mol_235	C[C@@H]1C[C@@H](C[C@@H](N)COc2cccc3c4ccccc4c(cc2)NC(=O)C2CC2C3)C=C1Cl	0.575	5.512	66	0.36	RU
Mol_236	C[C@@H]1[C@H]2CCCC[C@H]2[C@@H]1Cc1ccc(C(=O)O)cc1NC(=O)CSC(=O)N/N=C/C(=O)N[C@@H](C1CCOCC1)C(F)(F)F	0.215	4.757	85	0.35	OEU
Mol_237	C[C@@H]1CN2CC[C@]2(C)[C@H]1Oc1cccc(C(=O)O)c1	0.906	3.738	48	0.38	RB
Mol_238	C[C@H]1CNC(=O)[C@H]([C@H]2CC[C@@H](CCCN3CCCC3)C2)COC2=CC(=O)O[C@@H]3CNC(=O)OC(CCC3=C2S(C)(=O)=O)N=N1	0.418	6.679	85	0.37	OEU
Mol_239	C[C@H]1Oc2ccccc2C(N(C)[C@H](CC2CCOCC2)C(=O)OC2CC2)=NC=C2C(=O)NN=C2S(=O)(=O)O1	0.43	5.047	79	0.3	OEU
Mol_240	C[C@H](CCSc1ccc(NS(=O)(=O)Oc2ccc(S(C)(=O)=O)cc2)nc1)c1ccc(Cl)nc1	0.301	3.328	61	0.25	RU
Mol_241	C[C@@H](N=C1c2ccccc2-c2ccccc21)c1cc(C(F)(F)F)cc(S(C)(=O)=O)n1	0.455	3.329	45	0.36	RB
Mol_242	C/C=N/CNC(=O)/C=C/c1nc(/C=C\CCCCNC(=O)C(=O)O)cc(C(C)C)c1O	0.184	3.519	67	0.26	RU
Mol_243	CC(=O)C1=C(CC(C)(C)N)C=C(Oc2nc3ccc(O)cc3c(-c3ccc(C)cc3)c2C(=O)O)C2=CC(=NO[C@H]3C[C@@H]4CC[C@]4(C)[C@@H]4C(=O)C=CC3=C4C)N21	0.186	6.072	111	0.44	OEU
Mol_244	CC(Sc1ccc(N)cc1-c1ccc(Cl)cc1Cl)c1c(Cl)cccc1Cl	0.324	2.934	43	0.24	RB
Mol_245	Cn1c2c(C3CCC3)cccc2n1C(=O)CNC(=O)Nc1ccccc1Cl	0.701	2.621	56	0.47	RB
Mol_246	CN1CCC2C(c3ccccc3C(N)=O)=C21	0.81	3.171	38	0.3	MB
Mol_247	CN1CCc2ccc(F)cc2C1	0.566	1.935	28	0.45	MT
Mol_248	CN1CCC2(Nc3cc(Cl)ccc31)C(=O)NC(=O)CCOC2=O	0.416	3.876	53	0.26	RU
Mol_249	CN1CCCCC1Nc1nccc(C(=O)Nc2cc(F)ccc2F)n1	0.89	2.954	57	0.73	RB
Mol_250	CN1CC[C@@H](c2ccc(Cl)s2)N1C(=O)c1ccccc1Nc1cccc(S(N)(=O)=O)c1	0.574	3.228	64	0.42	RB
Mol_251	CN1CC[C@@H](C(=O)N[C@H](CC(=O)NCCNC(=O)C2=CC(O)=C2)Cc2ccccc2)N2CCC(C1)C2	0.356	4.72	69	0.54	RB
Mol_252	Cn1c(Cl)ccc(COc2c[nH]c3cc(Cl)ccc23)c1=O	0.746	2.6	47	0.45	RB
Mol_253	CN1CCN(C2=NCCN2c2ccc(OC(C)(C)C)cc2C(=O)NCC(F)(F)F)CC1	0.779	2.843	60	0.35	RB
Mol_254	Cn1c(COc2ncco2)ccc1Cc1ccccc1C(N)=O	0.757	2.937	50	0.32	RB
Mol_255	CN1CSC(=O)C1C(=O)Nc1ccc(CC(=O)NNCc2ccccc2Cl)cc1	0.459	3.172	60	0.5	RB
Mol_256	Cn1nc2c(n1)-c1ncc(c3ncccc13)N2	0.49	3.981	37	0.23	MB
Mol_257	CN(c1ccc(F)c(F)c1)[N+]([O-])c1ccc(Cl)cc1	0.631	2.616	36	0.2	MB
Mol_258	CN=c1[nH]c2cc(Cl)c(S(C)(=O)=O)nc2cc1Oc1ccc(F)cc1F	0.732	3.034	56	0.48	RB
Mol_259	CN(C)[C@]1([C@@H](O)c2ccc(C(=O)O)c(Cl)c2)C[C@@H](O)c2ccccc2[C@H]1CC[n+]1ccccc1	0.445	4.334	65	0.37	RB
Mol_260	CN(CCc1ccccc1)C1C=C2CCCCN2CC(=O)CC1	0.852	3.266	48	0.4	RB
Mol_261	CN(CCCCNC(=O)C1=CC=C(CCCC(=O)O)CC=C1)CCC(=O)c1ccc(/C(=C\c2ccc(Cl)cc2O)C(=O)O)c(-c2cccc(O)c2)c1	0.039	3.548	97	0.49	OEU
Mol_262	CN(C)CCN1C=C(CCO)OCCOC2=C(C(=O)NNS(=O)(=O)NC(C)(C)C)CC[C@H](NC(=O)c3ccccc3)C21	0.227	4.792	78	0.33	OEU
Mol_263	CN(C)CCOc1cccc2ncncc12	0.779	2.115	36	0.53	MT
Mol_264	CN(C)[C@@H](COc1ccc(-c2cccc3cc(O)ccc23)cc1)C1=CCCCC1	0.525	2.959	55	0.42	RB
Mol_265	CN(C)Cl	0.387	2.771	9	0.01	MT
Mol_266	CN(C)C(=O)C1C=C2N=CC(OS(C)(=O)=O)=CC=C2C1	0.723	4.312	45	0.12	RU
Mol_267	CN(C)C(=O)C1=CSC(C(=O)N(C)C#N)N2N=CC(=C1)O2	0.53	5.862	51	0.15	RU
Mol_268	CN(C)C(=O)N(CCCNC(=O)[C@@H]1CC(=O)OC1=O)C(=O)O	0.387	3.509	50	0.16	RU
Mol_269	CN(C(=O)C1CCC[C@@H](CS)c2cscc2NC(=O)C1[N+](=O)[O-])c1ccccc1	0.436	4.599	63	0.25	RU
Mol_270	CN(C)Sc1nc2n(c1OCc1cccc3ccsc13)CCN=C(CN1CCCC1)C=C2	0.467	3.718	64	0.2	RU
Mol_271	CN(C)S(=O)(=O)c1c(Nc2nccnc2-n2ccnc2)ccc2ccccc12	0.559	2.716	52	0.34	RB
Mol_272	COc1cc2ccc1C(C1CC(F)(F)C1)=N[C@H]2CNC1CCCCC1	0.849	4.139	51	0.33	RB
Mol_273	CS(=O)(=O)c1cccc(-c2ccc(Cl)cc2OCCOc2ccc(S(N)(=O)=O)cc2)c1S(N)(=O)=O	0.374	2.567	53	0.58	RB
Mol_274	NC(CC1CCCS1)n1c(-c2ccnc3[nH]ccc23)nc2ccccc21	0.566	3.766	57	0.28	RU
Mol_275	N#C/C=C1\NC(=O)S1=C1CCCC(c2ccc(-c3ccccc3-c3ccccc3)oc2=O)N1	0.414	4.217	59	0.23	RU
Mol_276	NS(=O)(=O)C1=C(Cl)N=C(c2ccc(Cl)c(C(F)(F)F)c2)Sc2ccccc2C1=O	0.625	2.995	56	0.35	RB
Mol_277	N=S(=O)(S)N1C2=C(c3ccc(Cl)cc3)CCC[C@H](C2)c2ccc(F)cc21	0.452	4.398	56	0.35	RB
Mol_278	O=C1c2ccc3c(c2N1c1ccc(C2=C4C(=N2)[C@@H]2C[C@@H]2NN4c2ccccc2)cc1)OCCO3	0.648	3.969	60	0.31	RU
Mol_279	O=C(C[C@@H]1CCN(c2ccc(S(=O)(=O)S)cc2C(F)(F)F)c2ccccc21)N1CCNC1	0.51	3.578	63	0.4	RB
Mol_280	O=C(Nc1ccncc1)N1CC2CCC1Cc1ccccc12	0.875	3.696	44	0.5	RB
Mol_281	O=C(O)C1CCC2C3CC(N3CC(C(=O)O)C1)N2S(=O)(=O)c1ccc(O)cc1	0.662	5.628	48	0.27	RB
						MT	Minimal / Trival
						MB	Minimal / Balanced
						MU	Minimal / Unusual
						RT	Regular / Trival
						RB	Regular / Balanced
						RU	Regular / Unusual
						OET	Over-elaborated / Trival
						OEB	Over-elaborated / Balanced
						OEU	Over-elaborated / Unusual
