## Supplementary material for "Rethinking Molecular Beauty in the Deep Learning Era": The 281 molecules generated using a simple LSTM model

### Sheet: Sheet1
Num	ID	SMILES	QED	SA Score	Num of bits	Usuality Score	Characterization map
1	3.fLiChem.Sci.2021	OC[C@H](C[C@@H]1CCNC1=O)NC(=O)[C@@H]1C[C@@H]2CC[C@]1(C2)C(=O)N1CCC2=CC(Br)=CC(F)=C12	0.534	5.276	78	0.444	OEU
2	3.gLiChem.Sci.2021	OC[C@H](C[C@@H]1CCNC1=O)NC(=O)[C@@H]1CCS(=O)(=O)[C@H]1C1=NC(=NO1)C1=CC(F)=CC(F)=C1	0.514	4.451	71	0.367	RU
3	3.hLiChem.Sci.2021	OC[C@H](C[C@@H]1CCNC1=O)NC(=O)[C@@H]1CCCCN1C(=O)CC1=CC2=C(C=CC=C2)N=C1	0.601	3.576	71	0.649	RB
4	4.b.1ZivJCIM2025	Cc1ccc(C=Cc2oc3cc(O)cnc3c2C(=O)O)cc1	0.769	2.639	46	0.437	RB
5	4.b.2ZivJCIM2025	CCCC=Cc1ccc2nc(CC)nc(C(=O)O)c2c1	0.899	2.516	46	0.413	RB
6	4.b.3ZivJCIM2025	CCCC=Cc1cnc2nc(C)nn2c1C(=O)O	0.891	3.037	44	0.367	RB
7	4.b.4ZivJCIM2025	CCC=Cc1cnc2cccnc2c1C(=O)O	0.877	2.634	41	0.341	MB
8	5.A.1PopovaSci.Adv.2018	ClC1=C(Br)C(=O)OC(=O)C1=O	0.35	3.177	23	0.044	MU
9	5.A.2PopovaSci.Adv.2018	COC1=CC(COC2=CC=C(Cl)C=C2)=CC(OC)=C1OC(C)(C)C	0.725	2.011	38	0.662	MT
10	5.A.3PopovaSci.Adv.2018	CN(CC1=CC=CC(=C1)C(F)(F)F)C(=O)CC1=CC=C(C=C1)C(C)(C)C	0.731	2.017	44	0.489	RB
11	5.A.4PopovaSci.Adv.2018	CC1=CC(C)=C(C(=O)NC2=C(F)C=C(F)C=C2F)C(C)=C1F	0.817	2.347	38	0.338	MB
12	5.A.5PopovaSci.Adv.2018	CS(=O)(=O)C1=CC=C(C=C1)C(=O)NCC(F)(F)C(F)(F)C(F)(F)C1=CC=CC(Cl)=C1	0.601	2.547	54	0.618	RB
13	5.A.6PopovaSci.Adv.2018	CC(NC(=O)C(N)CCCNC(=N)NC1C(C)=NCC=C1NC(=O)CNC(=O)C(C)(C)C)C(C)(C)C(N)=O	0.091	4.606	79	0.233	OEU
14	5.A.7PopovaSci.Adv.2018	CCC(C)CC(C)C1=C(CO)C(Cl)=C(C)C=C1OC(C)OCC(=C)C(C)(O)C(C)C1=C(C)C(=C(C)O1)C1=C(C=C(C(O)=C1)C(F)(F)F)C(O)=O	0.09	5.223	103	0.377	OEU
15	5.B.1PopovaSci.Adv.2018	CC(N)CC1=CC=CC=C1	0.654	1.839	21	0.538	MT
16	5.B.2PopovaSci.Adv.2018	NC1=CC=C(C=C1)N(=O)=O	0.36	1.669	18	0.061	MB
17	5.B.3PopovaSci.Adv.2018	OC(=O)C1=C(NC2=CC=CC=C2)C=CC=C1	0.823	1.397	27	0.552	MT
18	5.B.4PopovaSci.Adv.2018	FC1=C(CCN(CC2=CC=CC=C2)C(=O)C(C(=O)C2=CC=CC=C2)C2=CC=CC=N2)C=CC=C1	0.25	2.752	52	0.429	RB
19	5.B.5PopovaSci.Adv.2018	CC(C)C(COC(=O)C1=CC=CC=C1COC1=CC=CC=C1C)(C1=CC=CC=C1)C1=CC=CC=C1Br	0.2	2.945	57	0.385	RB
20	5.B.6PopovaSci.Adv.2018	CC1=CC=CC=C1C1=C(CC(=O)NCC2=CC=CC(=C2)C(=C(/CO)C2=CC=CC=C2)\C2=CC=CC=C2)C=CC=C1	0.197	2.42	52	0.475	RB
21	5.B.7PopovaSci.Adv.2018	CC1=C(OCC(=O)N2CCCCC2C2=C(NC(=O)C3=CC=CC=C3\C=C\C(=O)C3=C(OC4=CC(\C=C\C(=O)C5=CC=CC=C5)=CC=C4O)C=CC=C3)C=CC=C2)C=CC=C1	0.083	3.604	87	0.766	OEB
22	5.B.8PopovaSci.Adv.2018	COC1=CC(=CC=C1OCC1=CC=CC=C1CCNCC1=CC=CC=C1)C1=C(NC(=O)CSC2=C(CN(C)CC3=CC=CC=C3CC3=CC=CC=C3)C=CC=C2)C=CC=C1	0.059	3.02	76	0.595	OEB
23	5.bZivJCIM2025	CCOc1ccc(Nc2nc(=O)n([C@H]3CCOC3)c(=O)n2Cc2cc(F)c(F)c(F)c2)cc1	0.544	3.183	65	0.506	RB
24	5.CVAE.1KusnerPMLR2017	Cc1ccccc1CCCC1CCC1CCc1nncs1	0.732	3.382	41	0.277	MB
25	5.CVAE.2KusnerPMLR2021	Cc1ccccc1CCCC1(COC1)CCc1nnn1	0.742	3.037	41	0.179	MU
26	5.cZivJCIM2025	COc1ccc(Nc2nc(=O)n([C@H]3CCOC3)c(=O)n2Cc2cc(F)c(F)c(F)c2)cc1	0.584	3.155	64	0.676	RB
27	5.dZivJCIM2025	CCOc1ccc(Nc2nc(=O)n(Cc3ccco3)c(=O)n2Cc2cc(F)c(F)c(F)c2)cc1	0.394	2.588	62	0.417	RB
28	5.E.1ChenNatArti.Intell.2025	COC1CCC(\N=C2/NC3=C(C=CC(=C3)C(O)=O)N2CC2=C(C=CC=C2)C(F)(F)F)C(O)C1(F)F	0.465	4.244	74	0.531	OEB
29	5.E.2ChenNatArti.Intell.2025	COC1=CC=C(CC2(NN3C=CC=C(C3=N2)C(F)(F)F)C2=CC(O)=C(C=C2)C(O)=O)C=C1F	0.583	3.884	72	0.447	RB
30	5.E.3ChenNatArti.Intell.2025	COC1=CC=C(CCC2=C(C=CC3=C2C=CC(=C3)C(O)=O)C2=C(C=CC=C2)C(F)(F)F)C=C1F	0.306	2.371	62	1.02	RT
31	5.E.4ChenNatArti.Intell.2025	COC1=CC=C(CC2OC3=CC=C(C)C(=C3NC2C2=CC=C(C=C2)C(O)=O)C(F)(F)F)C=C1F	0.442	3.499	68	0.697	RB
32	5.eZivJCIM2025	COc1ccc(Nc2nc(=O)n(Cc3ccco3)c(=O)n2Cc2cc(F)c(F)c(F)c2)cc1	0.428	2.553	61	0.463	RB
33	5.fZivJCIM2025	CCOc1ccc(Nc2nc(=O)n([C@H]3CCOC3)c(=O)n2Cc2cc(F)c(F)c(F)c2F)cc1	0.318	3.316	67	0.49	RB
34	5.GVAE.1KusnerPMLR2017	CCCc1ccc(I)cc1C1CCC-c1	0.696	2.204	37	0.12	MU
35	5.GVAE.2KusnerPMLR2017	CC(C)CCCCCc1ccc(Cl)nc1	0.513	1.93	32	0.287	MB
36	5.GVAE.3KusnerPMLR2017	CCCc1ccc(Cl)cc1CCCCOC	0.647	1.908	34	0.49	MT
37	E.2.b.10LiArtif.Intell.2025	COC1=CC(NC2=CC=CC=C2)=CC=C1N1CCSCC1	0.922	1.997	38	0.752	MT
38	E.2.b.11LiArtif.Intell.2025	OCCN1CCC(CC1)C(O)(C1=CC=CC=C1)C1=CC=CC=C1	0.892	2.09	33	0.345	MB
39	E.2.b.12LiArtif.Intell.2025	CCNC(=O)CCN1C2=CC=CC=C2SC2=CC(O)=CC=C12	0.906	2.222	46	0.35	RB
40	E.2.b.1LiArtif.Intell.2025	C\C=C\C1=CC=C(C=C1)C1C(CO)N(C1C#N)C(=O)C1=CN=CC=C1	0.933	3.543	55	0.345	RB
41	E.2.b.2LiArtif.Intell.2025	OCC1=CC=C(C=C1)C1=NN=C(C=C1)N1CCCC1	0.913	1.91	33	0.345	MB
42	E.2.b.3LiArtif.Intell.2025	CC1=CSC(=N1)C(=O)NC1=NN=C(S1)C(C)(C)C	0.919	2.569	39	0.2	MU
43	E.2.b.4LiArtif.Intell.2025	OCC1NC(C#N)C1C1=CC=C(C=C1)C1=CC(F)=CC=C1	0.909	3.36	43	0.402	RB
44	E.2.b.5LiArtif.Intell.2025	CCCN1C(=O)N(CCC)C2=C(SCC(N)=N2)C1=O	0.89	3.151	39	0.139	MU
45	E.2.b.6LiArtif.Intell.2025	ClC1=CC=C(NC(=O)N2CCN(CC2)C(=O)C2CCCO2)C=C1	0.9	2.419	43	0.496	RB
46	E.2.b.7LiArtif.Intell.2025	CCOC1=CC=C(C=C1)C1C(CO)N(C1C#N)C(=O)C1=CC(F)=CC=C1	0.896	3.247	58	0.488	RB
47	E.2.b.8LiArtif.Intell.2025	CC1=C2NC(=O)\C(NC(C=C1)=C2)=N\C(=O)CC1=CC=CC=N1	0.886	3.807	49	0.253	RU
48	E.2.b.9LiArtif.Intell.2025	CC(=O)NC1=CC=C(C=C1)C1=CSC(=N1)N1CCC(CC1)C(N)=O	0.892	2.095	50	0.44	RB
49	E.2.d.10LiArtif.Intell.2025	OCC1=C(O)C=CC=C1	0.583	1.726	19	0.2	MT
50	E.2.d.11LiArtif.Intell.2025	COC1=C(OC)C=C(CCNC(=O)C2=CC=CS2)C=C1	0.89	1.751	41	0.692	MT
51	E.2.d.12LiArtif.Intell.2025	CS(=O)(=O)CC1=CC=CC=C1C(=O)C1=CC=CC=C1	0.805	1.774	32	0.246	MB
52	E.2.d.1LiArtif.Intell.2025	CN(CC1=CC=CC=C1)C1=CC=CC=C1	0.729	1.394	21	0.18	MB
53	E.2.d.2LiArtif.Intell.2025	O=C1C2=CC=CC=C2C(=O)C2=CC=CC=C12	0.568	1.332	13	0.268	MT
54	E.2.d.3LiArtif.Intell.2025	CC(=O)OC1=CC=CC=C1C(O)=O	0.55	1.58	29	0.348	MB
55	E.2.d.4LiArtif.Intell.2025	CC(C)OC1=CC=CC=C1OC(C)=O	0.547	1.666	28	0.222	MB
56	E.2.d.5LiArtif.Intell.2025	CC(C)C1=CC=C(C=C1)C(=O)NC1=NC=CC=C1	0.892	1.599	35	0.613	MT
57	E.2.d.6LiArtif.Intell.2025	CCN(CC)C(=O)C1=CC=C(O)C=C1	0.796	1.645	27	0.432	MT
58	E.2.d.7LiArtif.Intell.2025	C=CCN(CC1=CC=CC=C1)C(=O)C1=CC=CC=C1	0.745	1.646	31	0.236	MB
59	E.2.d.8LiArtif.Intell.2025	CC(C)(C)C1=CC=C(C=C1)C(=O)NC1=NC=CC=C1	0.889	1.669	35	0.586	MT
60	E.2.d.9LiArtif.Intell.2025	COC1=CC(CCN)=C(OC)C=C1	0.759	1.67	28	0.554	MT
61	E.2.f.10LiArtif.Intell.2025	COC(C1=C(Cl)N=C(S1)C(C)(C)C)C1=CC=CC2=C1C=CC=C2	0.582	3.097	44	0.301	RB
62	E.2.f.11LiArtif.Intell.2025	CCCCC(=O)OC1CCC2CCCN(C2CC1)C1=CC=C(C=C1)C(F)(F)F	0.574	3.29	54	0.508	RB
63	E.2.f.12LiArtif.Intell.2025	CCOC1=CC=CC2=C1C=C(CCC1=CC=C(O)C=C1)C(=C2)C1=CC=C(O)C=C1	0.422	2.149	44	0.68	RT
64	E.2.f.1LiArtif.Intell.2025	CCC1CCCNC(C1)C1=NC(NC(C)=C(C2=CC=CC=C2)C2=CC=CC=C2)=NC=C1	0.505	3.426	54	0.311	RB
65	E.2.f.2LiArtif.Intell.2025	CC(C)(C)C1=CC(\C=C(\SC2=NC=NC3=C2C=CC=C3)C#N)=CC(=C1O)C(C)(C)C	0.296	2.938	51	0.3	RB
66	E.2.f.3LiArtif.Intell.2025	CCC(CN1C(Cl)=CC2=CC=CC=C12)C(=O)NC1=CC=C(OC2=CC=CC=N2)C=C1	0.391	2.879	59	0.57	RB
67	E.2.f.4LiArtif.Intell.2025	CCCCC1=C(NC2=CC=C(Cl)C=C12)C1=NC2=C(S1)C=CC=C2	0.455	2.234	48	0.64	RB
68	E.2.f.5LiArtif.Intell.2025	ClC1=CC=C(C=C1Cl)C1=CC=CC=C1OCCCN1CCC(=CC1)N1C(=O)NC2=CC=CC=C12	0.306	2.608	61	0.552	RB
69	E.2.f.6LiArtif.Intell.2025	CCCCOC1=CC=C(C=C1)C(=O)NCCC1=CC(=C(OC)C=C1)C1=CC(Cl)=CC=C1	0.386	1.943	61	1.468	RT
70	E.2.f.8LiArtif.Intell.2025	CC(C)=CCC(CNC1CCCCC1)C1=C(Br)C=C(Cl)C(O)=C1	0.56	3.304	51	0.292	RB
71	Mol001tailoredexample	CCCCCCCCCCCCCCCCC	0.29	1.083	9	0.159	MT
72	Mol002tailoredexample	CCCCCCCCCCCCC	0.403	1.144	9	0.159	MT
73	Mol003tailoredexample	C1CCCCCCCCC1	0.478	1	3	0.045	MT
74	Mol004tailoredexample	C1=CC=CC=CC=CC=C1	0.506	1	3	0.215	MT
75	Mol005tailoredexample	C1=CC2=CC3=CC4=CC=CC=C4C=C3C=C2C=C1	0.365	1.341	11	0.429	MT
76	Mol006tailoredexample	OC(=O)C1=CC=C(C=C1)C(=O)OCCOC(=O)C1=CC=C(C=C1)C(O)=O	0.569	1.661	25	0.405	MT
77	Mol007tailoredexample	OCCOCCOCCO	0.457	2.194	12	0.046	MT
78	Mol008tailoredexample	C1CC2CCC3CCC4CCCC5CC(C1)C2C3C45	0.555	3.833	15	0.04	MB
79	Mol009tailoredexample	CC1=C(C(CCC1)(C)C)C=CC(=CC=CC(=CCO)C)C	0.661	3.233	44	0.087	RU
80	Mol010tailoredexample	C(CCC1=CC2=C(C=CC=C2)C=C1)CC1=CC2=C(C=CC=C2)C=C1	0.366	1.575	20	0.364	MT
81	Mol011tailoredexample	C(CC1=CC=CC=C1)CC1=CC=CC=C1	0.696	1.144	14	0.775	MT
82	Mol012tailoredexample	C1=CC2=C3C(C=CC4=CC=CC(C=C2)=C34)=C1	0.366	1.442	11	0.155	MT
83	Mol013tailoredexample	C1=CC2=C(C=CC3=C2C=CC=N3)N=C1	0.497	1.731	16	0.413	MT
84	Mol014tailoredexample	OC1=CC2=C(C=C1)C1=C(C=C2)C=C(O)C=C1	0.558	1.91	17	0.211	MT
85	Mol015tailoredexample	CCCCOC(=O)CCCC	0.438	1.662	22	0.212	MB
86	Mol016tailoredexample	CCCOC(=O)CCC	0.542	1.764	20	0.178	MB
87	Mol017tailoredexample	CCCNC(=O)CCC	0.609	1.596	20	0.331	MT
88	Mol018RybkaJCIM2025	CCCc1ccccc1Nc1c(C)cccc1CC	0.767	1.851	34	0.328	MB
89	Mol019RybkaJCIM2025	CCCC(c1ccncc1)c1ccc2ccccc2c1	0.631	2.379	33	0.298	MB
90	Mol020RybkaJCIM2025	CCCC1CCCCCN1CC(=C)CCCc1ccco1	0.611	2.997	50	0.281	RB
91	Mol021RybkaJCIM2025	CN1ccNNc2nc(cc3ccccc(cc3)o2)nn1	0.749	6.384	45	0.078	RU
92	Mol022RybkaJCIM2025	C=CC1CC(c2ccco2)C(C1)(c1ccco1)c1ccco1	0.626	4.101	36	0.089	MU
93	Mol023RybkaJCIM2025	c1ccncc1-c1c[nH]ccCCCCCCCC1	0.79	3.083	34	0.163	MU
94	Mol024RybkaJCIM2025	CCCOC(=O)C1CCN(CC(O)Cn2Cnc3ncnc3C2)CC1	0.662	3.661	56	0.268	RU
95	Mol025RybkaJCIM2025	COCCC(C)C(C)C1cccccccccccccnnn1	0.656	5.141	38	0.107	MU
96	Mol026RybkaJCIM2025	OC(=O)C(F)(F)C(F)(F)C(F)(F)c1c[nH]c2ccccc12	0.847	2.709	39	0.247	MB
97	Mol027RybkaJCIM2025	O=S(CSS(=O)(=O)c1ccccc1)N1CCC2CCCCC2CC1	0.724	3.881	39	0.19	MU
98	Mol028RybkaJCIM2025	CCC(=O)N1CCCCC=NCC1	0.604	3.134	32	0.143	MU
99	Mol029RybkaJCIM2025	CCC1COC2=CC(Br)=C\C2=C/N(Cc2c[nH]cn2)CCN1Cc1nnnn1CC	0.687	4.658	67	0.224	RU
							MT	Minimal / Trival
							MB	Minimal / Balanced
							MU	Minimal / Unusual
							RT	Regular / Trival
							RB	Regular / Balanced
							RU	Regular / Unusual
							OET	Over-elaborated / Trival
							OEB	Over-elaborated / Balanced
							OEU	Over-elaborated / Unusual
